# IMPASTO: Multiplexed cyclic imaging without signal removal *via* self-supervised neural unmixing

**DOI:** 10.1101/2022.11.22.517463

**Authors:** Hyunwoo Kim, Seoungbin Bae, Junmo Cho, Hoyeon Nam, Junyoung Seo, Seungjae Han, Euiin Yi, Eunsu Kim, Young-Gyu Yoon, Jae-Byum Chang

## Abstract

Spatially resolved proteomics requires a highly multiplexed imaging modality. Cyclic imaging techniques, which repeat staining, imaging, and signal erasure, have been adopted for this purpose. However, due to tissue distortion, it is challenging to obtain high fluorescent signal intensities and complete signal erasure in thick tissue with cyclic imaging techniques. Here, we propose an “erasureless” cyclic imaging method named IMPASTO. In IMPASTO, specimens are iteratively stained and imaged without signal erasure. Then, images from two consecutive rounds are unmixed to retrieve the images of single proteins through self-supervised machine learning without any prior training. Using IMPASTO, we demonstrate 30-plex imaging from brain slices in 10 rounds, and when used in combination with spectral unmixing, in five rounds. We show that IMPASTO causes negligible tissue distortion and demonstrate 3D multiplexed imaging of brain slices. Further, we show that IMPASTO can shorten the signal removal processes of existing cyclic imaging techniques.
