## Supplementary Data 1 for "IMPASTO: Multiplexed cyclic imaging without signal removal *via* self-supervised neural unmixing"

### Sheet: Sheet1
		#	Antibody	Vendor	Catalog #	Host	Clonality	Conjugate	Dilution	Reactivity	Application	URL
		1	ABAT	HPA	HPA041690	Rabbit	Poly	Unconjugated	0.1 μg/ml	human	IHC, WB	https://www.atlasantibodies.com/products/antibodies/primary-antibodies/triple-a-polyclonals/abat-antibody-hpa041690/
		2	β-tubulin	Abcam	ab6046	Rabbit	Poly	Unconjugated	0.9 μg/ml	human, mouse, rat, chinese hamster	ICC, WB, IHC-P, IP	https://www.abcam.com/beta-tubulin-antibody-loading-control-ab6046.html
		3	δ-tubulin	Millipore	AB3203	Rabbit	Poly	Unconjugated	1 μg/ml	mammals, green plants, echinoderms, sea urchin	IH(P), WB, ICC, IHC	https://www.merckmillipore.com/KR/ko/product/Anti-Tubulin-Antibody-2,MM_NF-AB3203
		4	CALB1	HPA	HPA023099	Rabbit	Poly	Unconjugated	0.3 μg/ml	human	ICC/IF, IHC, WB	https://www.atlasantibodies.com/products/antibodies/primary-antibodies/triple-a-polyclonals/calb1-antibody-hpa023099/
		5	CALB2	HPA	HPA007305	Rabbit	Poly	Unconjugated	1.1 μg/ml	human, mouse	ICC/IF, IHC, WB	https://www.atlasantibodies.com/products/antibodies/primary-antibodies/triple-a-polyclonals/calb2-antibody-hpa007305/
		6	Calnexin	Abcam	Ab22595	Rabbit	Poly	Unconjugated	1 μg/ml	human, mouse, rat	ICC/IF, IP, WB	https://www.abcam.com/calnexin-antibody-er-marker-ab22595.html
		7	cFOS	Cell signaling	2250s	Rabbit	9F6	Unconjugated	1:1000	human, mouse, rat, hamster, bovine, pig	WB, IF, Flow cyt	https://www.cellsignal.com/products/primary-antibodies/c-fos-9f6-rabbit-mab/2250
		8	Clathrin heavy chain (CCP)	Abcam	ab21679	Rabbit	Poly	Unconjugated	0.9 μg/ml	human, mouse, rat	ICC, WB	https://www.abcam.com/clathrin-heavy-chain-antibody-ab21679.html
		9	CNP1	SYSY	355 002	Rabbit	Poly	Unconjugated	1 μg/ml	mouse, rat	ICC, IHC, IHC-P, IP, WB	https://sysy.com/product/355002
		10	COX IV	Abcam	ab16056	Rabbit	Poly	Unconjugated	1 μg/ml	human, mouse, rat, xenopus laevis, potato, african green monkey, chinese hamster	IHC-Fr, WB, ICC/IF, IHC-P	https://www.abcam.com/cox-iv-antibody-mitochondrial-loading-control-ab16056.html
		11	DDX3X	HPA	HPA001648	Rabbit	Poly	Unconjugated	0.1 μg/ml	human, mouse, rat	ICC/IF, IHC, WB	https://www.atlasantibodies.com/products/antibodies/primary-antibodies/triple-a-polyclonals/ddx3x-antibody-hpa001648/
		12	Double cortin	Abcam	ab187223	Rabbit	Poly	Unconjugated	1 μg/ml	mouse, rat, quail, human, cynomolgus monkey	WB, IHC-FoFr, ICC, IHC-Fr, IHC-P	https://www.abcam.com/doublecortin-antibody-ab18723.html
		13	GFAP	Abcam	ab7260	Rabbit	Poly	Unconjugated	1:1000	mouse, rat	IHC, IP, WB, IHC-P, ICC	https://www.abcam.com/gfap-antibody-ab7260.html
		14	Giantin	Biolegend	PRB-114P	Rabbit	Poly	Unconjugated	1 μg/ml	human, monkey, mouse, rat, canine	ICC	https://www.biolegend.com/de-de/products/purified-anti-giantin-antibody-11365
		15	GM130	Abcam	ab52649	Rabbit	EP892Y	Unconjugated	0.118 μg/ml	human, dog, african green monkey	ICC/IF, IHC-P, WB, IP	https://www.abcam.com/gm130-antibody-ep892y-cis-golgi-marker-ab52649.html
		16	Homer1	SYSY	160 003	Rabbit	Poly	Unconjugated	1 μg/ml	human, rat, mouse	ICC, IHC, IHC-P, WB, IP, ELISA	https://sysy.com/product/160003
		17	Iba1 (Alexa Fluor 488 conjugated)	Abcam	ab225260	Rabbit	EPR16588	Conjugated	0.5 μg/ml	human, mouse, rat	IHC-P	https://www.abcam.com/alexa-fluor-488-iba1-antibody-epr16588-ab225260.html
		18	LaminB1	Abcam	ab16048	Rabbit	Poly	Unconjugated	1 μg/ml	human, mouse, rat	ICC, WB, IHC-P	https://www.abcam.com/lamin-b1-antibody-nuclear-envelope-marker-ab16048.html
		19	Lamin B1 (Alexa Fluor 488 conjugated)	Abcam	ab194106	Rabbit	EPR8985(B)	Conjugated	0.5 μg/ml	human, mouse, rat	ICC/IF, IHC-P	https://www.abcam.com/alexa-fluor-488-lamin-b1-antibody-epr8985b-nuclear-envelope-marker-ab194106.html
		20	Laminin	Abcam	ab11575	Rabbit	Poly	Unconjugated	0.7 μg/ml	human, mouse	Dot blot, IHC-P	https://www.abcam.com/laminin-antibody-ab11575.html
		21	Laminin (Alexa Fluor 488 conjugated)	Novus	NB300-144AF488	Rabbit	Poly	Conjugated	0.8 mg/ml	human, mouse, rat, Chinese hamster, invertebrate, mammal, rabbit, sheep	ICC/IF, IHC, IHC-Fr, IHC-P, WB, Flow cyt	https://www.novusbio.com/products/laminin-antibody_nb300-144af488#datasheet
		22	Lectin (Dylight 488 conjugated)	Thermofisher	L32470	-	-	Conjugated	5 μg/ml	-	-	https://www.thermofisher.com/order/catalog/product/L32470?SID=srch-srp-L32470
		23	Lectin (Dylight 594 conjugated)	Thermofisher	L32471	-	-	Conjugated	5 μg/ml	-	-	https://www.thermofisher.com/order/catalog/product/L32471?SID=srch-srp-L32471
		24	Lectin (Dylight 649 conjugated)	Thermofisher	L32472	-	-	Conjugated	5 μg/ml	-	-	https://www.thermofisher.com/order/catalog/product/L32472?SID=srch-srp-L32472
		25	MAP2	Abcam	ab32454	Rabbit	Poly	Unconjugated	1 μg/ml	human, mouse, rat	IHC-P, ICC, WB	https://www.abcam.com/map2-antibody-neuronal-marker-ab32454.html
		26	MBP	Abcam	ab40390	Rabbit	Poly	Unconjugated	1 μg/ml	mouse, rat	ICC, WB	https://www.abcam.com/myelin-basic-protein-antibody-ab40390.html
		27	NECAB2	HPA	HPA013998	Rabbit	Poly	Unconjugated	0.3 μg/ml	human, mouse	ICC/IF, IHC, WB	https://www.atlasantibodies.com/products/antibodies/primary-antibodies/triple-a-polyclonals/necab2-antibody-hpa013998/
		28	NeuN	Millipore	ABN78	Rabbit	Poly	Unconjugated	1 μg/ml	human, mouse, rat	ICC, IHC, WB	https://www.merckmillipore.com/KR/ko/product/Anti-NeuN-Antibody-rabbit,MM_NF-ABN78
		29	Neurofilament-H (NF-H)	EnCor	RPCA-NF-H	Rabbit	Poly	Unconjugated	1:1000	human, rat, mouse, cow, pig, horse	IF/ICC, IHC, WB	https://encorbio.com/product/rpca-nf-h/
		30	Parvalbumin (PV)	Abcam	ab11427	Rabbit	Poly	Unconjugated	1 μg/ml	human, rat	ICC, IHC-P	https://www.abcam.com/parvalbumin-antibody-ab11427.html
		31	Pericentrin	Abcam	ab4448	Rabbit	Poly	Unconjugated	1 μg/ml	human, mouse	ICC/IF	https://www.abcam.com/pericentrin-antibody-centrosome-marker-ab4448.html
		32	SLC2A1 (= GluT1)	HPA	HPA031345	Rabbit	Poly	Unconjugated	0.4 μg/ml	human, mouse	ICC/IF, IHC	https://www.atlasantibodies.com/products/antibodies/primary-antibodies/triple-a-polyclonals/slc2a1-antibody-hpa031345/
		33	Sox2 (Alexa Fluor 488 conjugated)	Thermofisher	53-9811-82	Rat	Btjce	Conjugated	0.25 μg/ml	human, mouse	ICC/IF, IHC, IHC-P, IHC-F, Flow cyt	https://www.thermofisher.com/antibody/product/SOX2-Antibody-clone-Btjce-Monoclonal/53-9811-82
		34	Somatostatin (SST)	HPA	HPA019472	Rabbit	Poly	Unconjugated	0.1 μg/ml	human, mouse	IHC, WB	https://www.atlasantibodies.com/products/antibodies/primary-antibodies/triple-a-polyclonals/sst-antibody-hpa019472/
		35	SV2A	Abcam	ab32942	Rabbit	Poly	Unconjugated	1 μg/ml	mouse, rat	WB, IP	https://www.abcam.com/sv2a-antibody-ab32942.html
		36	Synapsin 1	Novus	NB300-104	Rabbit	Poly	Unconjugated	0.1 μg/ml	human, mouse, rat, guinea pig, primate	WB, ICC/IF, IHC, IHC-Fr, IHC-P, IP, IHC-FrFl	https://www.novusbio.com/products/synapsin-i-antibody_nb300-104
		37	Synaptophysin	Abcam	Ab32127	Rabbit	YE269	Unconjugated	0.27 μg/ml	human, mouse, rat	IHC, IHC-P, WB	https://www.abcam.com/synaptophysin-antibody-ye269-ab32127.html
		38	S100B	Abcam	Ab52642	Rabbit	EP1576Y	Unconjugated	0.991 μg/ml	human, mouse, rat	IHC, IHC-Fr, ICC/IF, WB, IP, IHC-P	https://www.abcam.com/s100-beta-antibody-ep1576y-astrocyte-marker-ab52642.html
		39	TOM20	Cell signaling	42406S	Rabbit	D8T4N	Unconjugated	1:200	human, mouse, rat, monkey	WB, IHC, IF	https://www.cellsignal.com/products/primary-antibodies/tom20-d8t4n-rabbit-mab/42406
		40	VAMP2	Abcam	ab3347	Rabbit	Poly	Unconjugated	1:100	mouse, rat, rhesus monkey	WB, ICC	https://www.abcam.com/vamp2-antibody-ab3347.html
		41	vGluT1	SYSY	135 303	Rabbit	Poly	Unconjugated	1 μg/ml	human, rat, mouse, cow, goat, sheep, dog	ICC, IHC, IHC-P, WB, IP, ELISA	https://sysy.com/product/135303
		42	vGluT2	SYSY	135 403	Rabbit	Poly	Unconjugated	1 μg/ml	human, mouse, rat, chicken	ICC, IHC, IHC-P, WB, IP, ELISA	https://sysy.com/product/135403#list
		43	ZNF3	HPA	HPA003719	Rabbit	Poly	Unconjugated	0.1 μg/ml	human, mouse	ICC/IF, IHC	https://www.atlasantibodies.com/products/antibodies/primary-antibodies/triple-a-polyclonals/znf3-antibody-hpa003719/
