## Supplementary Data 2 for "IMPASTO: Multiplexed cyclic imaging without signal removal *via* self-supervised neural unmixing"

### Sheet: Sheet1
		Product name	Vendor	Product number
		FFPE sample preparation
		Xylenes	Sigma	534056
		Ethyl alcohol, Pure	Sigma	E7023
		Sodium citrate tribasic dihydrate	Sigma	C8532
		Tween 20	Sigma	P1379
		Fixation and staining
		16% paraformaldehyde (PFA)	Electron Microscopy Science	15710
		Glycine	Sigma	50046
		Sodium azide	Sigma	71289
		Triton X-100	Sigma	X100
		10× PBS	Invitrogen	AM9625
		Normal rabbit serum	Jackson ImmunoResearch	011-000-120
		Fluorophore conjugation
		Sodium bicarbonate	Sigma	S6297
		NAP-5 columns	Cytiva	17-0853-02
		Amicon® Ultra-0.5, 30K MWCO	Merck Millipore	Z740174
		AffiniPure Fab Fragment Goat Anti-Rabbit IgG, Fc fragment specific	Jackson ImmunoReserach	111-007-008
		Fluorophore inactivation
		Hydrogen peroxide solution	Sigma	216763
		Sodium hydroxide	Sigma	S8045
		Lithium borohydride	Strem	93-0397
		Antibody stripping
		NewBlot Nitro 5X stripping buffer	LI-COR	928-40030
		Sodium citrate tribasic dihydrate	Sigma	C8532
		Potassium permanganate	Sigma	MKCJ9784
		Sulfuric acid	Sigma	7664-93-9
		Direct staining
		Iba1 (Alexa Fluor 488 conjugated)	Abcam	ab225260
		Sox2 (Alexa Fluor 488 conjugated)	Abcam	ab194106
		Lamin B1 (Alexa Fluor 488 conjugated)	Novus	NB300-144AF488
		Laminin (Alexa Fluor 488 conjugated)	Thermofisher	53-9811-82
