## Supplementary Data 3 for "IMPASTO: Multiplexed cyclic imaging without signal removal *via* self-supervised neural unmixing"

### Sheet: Img subtraction Ab avg
		CF 488A	ATTO 532	CF 568	ATTO 594	CF 633	CF 660R				CF 488A	ATTO 532	CF 568	ATTO 594	CF 633	CF 660R				CF 488A	ATTO 532	CF 568	ATTO 594	CF 633	CF 660R
	R1	193.852	99.348	83.598	53.768	145.661	145.661			R1	249.58	185.202	204.711	87.761	279.634	149.479			R1	221.716	142.275	144.155	70.7645	212.648	147.57
	R2	162.026	90.561	80.81	46.529	92.442	92.442			R2	196.945	183.716	182.553	80.573	232.259	121.916			R2	179.486	137.138	131.681	63.551	162.351	107.179
	R3	148.315	78.615	69.524	40.372	80.339	80.339			R3	186.682	166.981	175.214	74.876	216.039	117.721			R3	167.499	122.798	122.369	57.624	148.189	99.03
	R4	111.131	60.617	54.442	36.373	63.382	63.382			R4	178.16	158.814	157.137	73.315	201.464	109.711			R4	144.645	109.716	105.79	54.844	132.423	86.5465
	Normalized (Lamin B1)									Normalized (Lamin B1)									Normalized (Lamin B1)
		CF 488A	ATTO 532	CF 568	ATTO 594	CF 633	CF 660R				CF 488A	ATTO 532	CF 568	ATTO 594	CF 633	CF 660R				CF 488A	ATTO 532	CF 568	ATTO 594	CF 633	CF 660R
	R1	1	1	1	1	1	1			R1	1	1	1	1	1	1			R1	#REF!	1	1	1	1	1
	R2	0.835823	0.911553	0.96665	0.865366	0.634638	0.634638			R2	0.789106	0.991976	0.89176	0.918096	0.830582	0.815606			R2	0.809529	0.963897	0.913475	0.898063	0.763472	0.726293
	R3	0.765094	0.791309	0.831647	0.750856	0.551548	0.551548			R3	0.747985	0.901616	0.855909	0.853181	0.772578	0.787542			R3	0.755464	0.863103	0.848874	0.814307	0.696876	0.671071
	R4	0.573278	0.610148	0.651236	0.67648	0.435134	0.435134			R4	0.713839	0.857518	0.767604	0.835394	0.720456	0.733956			R4	0.652391	0.771151	0.733862	0.775021	0.622735	0.586478
	Average and standard deviation
		CF 488A	ATTO 532	CF 568	ATTO 594	CF 633	CF 660R
	R2	0.811486	0.955809	0.923961	0.893842	0.742897	0.725512
	R3	0.93216	0.890809	0.916472	0.901235	0.904004	0.919545
	R4	0.855734	0.871872	0.848136	0.943952	0.871692	0.864944
	R2	0.0191225	0.033327	0.0314602	0.0217328	0.0813061	0.073882
	R3	0.0132936	0.0169818	0.0416017	0.0254553	0.0256988	0.0395266
	R4	0.0838981	0.0750655	0.0478646	0.0324009	0.0606396	0.0587357
