## Supplementary Data 4 for "IMPASTO: Multiplexed cyclic imaging without signal removal *via* self-supervised neural unmixing"

### Sheet: IMPASTO_Quantitiative analysis
	IMPASTO experiment design for quantitative analysis
	Antibody combination #1				Pearson coeff.		Antibody combination #2				Pearson coeff.	Avg	0.97682
												Std	0.0508501
	Round 1				Br1_1		Round 1				Br1_1
	1	Target	Dye	Laser	Br1_2		1	Target	Dye	Laser	Br1_2
		-	DAPI	405				-	DAPI	405
		GFAP	CF488A	488				S100B	CF488A	488
			ATTO 532						ATTO 532
		Lamin B1	CF568	557				PV	CF568	557
			ATTO 594						ATTO 594
		CALB2	CF633	640				GM130	CF633	640
			CF660R						CF660R
	Round 2						Round 2
	1	Target	Dye	Laser			1	Target	Dye	Laser
		-	DAPI	405				-	DAPI	405
			CF488A	488					CF488A	488
			ATTO 532						ATTO 532
		GFAP	CF568	557	0.842435			PV	CF568	557	0.99491
			ATTO 594		0.997894				ATTO 594		0.995612
			CF633	640					CF633	640
			CF660R						CF660R
	Round 3						Round 3
	1	Target	Dye	Laser			1	Target	Dye	Laser
		-	DAPI	405				-	DAPI	405
			CF488A	488					CF488A	488
			ATTO 532						ATTO 532
		CALB2	CF568	557	0.999109			GM130	CF568	557	0.994374
			ATTO 594		0.99885				ATTO 594		0.991374
			CF633	640					CF633	640
			CF660R						CF660R

### Sheet: IMPASTO_Qualitative analysis
	IMPASTO experiment design for 10-round scale qualitative analysis
	Round 1				Sample 1/5		Round 7				Sample 4/5
	1	Target	Dye	Laser			4	Target	Dye	Laser
		-	DAPI	405				-	DAPI	405
		Double cortin	CF488A	488				Laminin	CF488A	488
			ATTO 532						ATTO 532
		Double cortin	CF568	557				Laminin	CF568	557
			ATTO 594						ATTO 594
		Calnexin	CF633	640				PV	CF633	640
			CF660R						CF660R
	Round 2						Round 8
	1	Target	Dye	Laser			4	Target	Dye	Laser
		-	DAPI	405				-	DAPI	405
			CF488A	488					CF488A	488
			ATTO 532						ATTO 532
		Calnexin	CF568	557				PV	CF568	557
			ATTO 594						ATTO 594
			CF633	640					CF633	640
			CF660R						CF660R
	Round 3				Sample 2/5		Round 9				Sample 5/5
	2	Target	Dye	Laser			5	Target	Dye	Laser
		-	DAPI	405				-	DAPI	405
		Lamin B1	CF488A	488				GM130	CF488A	488
			ATTO 532						ATTO 532
		Lamin B1	CF568	557				GM130	CF568	557
			ATTO 594						ATTO 594
		GFAP	CF633	640				CALB2	CF633	640
			CF660R						CF660R
	Round 4						Round 10
	2	Target	Dye	Laser			5	Target	Dye	Laser
		-	DAPI	405				-	DAPI	405
			CF488A	488					Direct	488
			ATTO 532						ATTO 532
		GFAP	CF568	557				CALB2	CF568	557
			ATTO 594						ATTO 594
			CF633	640					CF633	640
			CF660R						CF660R
	Round 5				Sample 3/5
	3	Target	Dye	Laser
		-	DAPI	405
		S100B	CF488A	488
			ATTO 532
		S100B	CF568	557
			ATTO 594
			CF633	640
		vGluT2	CF660R
	Round 6
	3	Target	Dye	Laser
		-	DAPI	405
			CF488A	488
			ATTO 532
		vGluT2	CF568	557
			ATTO 594
			CF633	640
			CF660R
